# *C. elegans* small heat-shock protein HSP-12.6 has a highly specialized protective function towards muscle thick filaments *in vivo*

**DOI:** 10.64898/2026.05.17.725775

**Authors:** Abigail Fern, Jasmine Alexander-Floyd, Anhelina Volchok, Susan M. Cahill, Srikar Donepudi, Jana Smuts, Tali Gidalevitz

**Affiliations:** Biology Department, Drexel University, Philadelphia, PA. USA; SK Pharmteco, PA, USA; Medical Sciences Division, University of Oxford, Oxford, UK; Department of Medicine, Rutgers New Jersey Medical School, Newark, NJ, USA; Neurobiology and Anatomy Department, Drexel University, Philadelphia, PA, USA

**Keywords:** small heat shock proteins, HSP-12.6, muscle proteostasis, myofilaments, chaperones, protein aggregation

## Abstract

Small heat-shock proteins (sHSPs) are an ancient and diverse class of molecular chaperones, acting as a first line of defense against proteotoxic stresses. While the canonical sHSPs prevent uncontrollable aggregation of a broad range of non-native substrates, a subset of sHSPs do not exhibit this broad activity *in vitro*, and their functions *in vivo* are poorly understood. Interestingly, several such sHSPs are selectively expressed in muscle tissues, including by myogenic programs, indicating likely functional roles. We examined *in vivo* function of *C. elegans* HSP-12.6, which possesses no chaperone activity *in vitro* but regulates lifespan, and is developmentally induced in the muscles of long-lived dauer animals. We found that HSP-12.6 exhibits exceptional selectivity in protecting the muscle function against folding or assembly mutations in thick filament proteins, but not in thin filament or non-filament proteins. This reflected its exclusive chaperone-like binding to the healthy myosin-containing thick filaments, and to their aggregates. HSP-12.6 did not bind other muscle structures or aggregates, including those of thin filaments, and retained its selectivity to either healthy thick filaments or their aggregates when challenged with a toxic aggregation-prone polyQ protein. Our data establish HSP-12.6 as a highly-selective myoprotective chaperone, with client spectrum distinct from other sHSPs.
