## Supplementary material for "*C. elegans* small heat-shock protein HSP-12.6 has a highly specialized protective function towards muscle thick filaments *in vivo*": Data Supplement

### Sheet: Figure 2
paramyosin(ts), 25C							paramyosin(ts), 25C							myosin(ts), 23C								paramyosin(mut)							unc-22(mut)								unc-22(mut)							paramyosin(-)
percentages of unhatched embryos, per plate							swimming, number of body bends per minute							crawling speed, milimeters per minute								swimming, number of body bends per minute							fractions of twiching scores per each experiment, (none, mild, severe)								crawling speed, milimeters per minute							crawling speed, milimeters per hour
WT	hsp-12.6	unc-15(e1402)	unc-15(e1402); hsp-12.6				WT	hsp-12.6	unc-15(e1402)	unc-15(e1402); hsp-12.6				WT	hsp-12.6	unc-54(G387R)	unc-54(G387R); hsp-12.6					WT	hsp-12.6	unc-15(e1215)	unc-15(e1215); hsp-12.6						WT	hsp-12.6	unc-22(st136)	unc-15(st136); hsp-12.6			WT	hsp-12.6	unc-22(st136)	unc-22(st136); hsp-12.6				WT	hsp-12.6	unc-15(e1214)	unc-15(e1214); hsp-12.6
2	2	50	5	ANOVA + Bonferroni			85.9	89.4	39.2	70.8				7.4084	11.252	1.12991	2.76647					103	91	41	34				Exp1	none	1	1	0	0.4			4.89489	7.13542	0.576786	0.496271				739.025	692.189	1.67797	0
0	2	75	0	unc-15(e1402) vs unc-15(e1402; hsp-12.6	p<.0001		86.9	87	34.6	60.9				16.1386	12.3183	2.36287	2.69532					116	99	45	54	Welch's unpaired t-test				mild	0	0	0.2	0.6			6.83034	7.20857	0.453643	1.08606	Welch's unpaired t-test			706.523	411.056	0.854943	0	Welch's unpaired t-test
		25	15	WT vs unc-15(e1402); hsp12.6	p>.9999		91.5	92.9	40.2	53				12.4375	9.88945	0.46474	3.33945	Welch's unpaired t-test				109	95	33	45	unc-15(e1215) vs unc-15(e1215); hsp-12.6	p=.0035			severe	0	0	0.8	0			5.93738	7.97981	0.538643	1.85324	unc-22(st136) vs unc-22(st136); hsp-12.6	p<.0001		474.623	452.154	0	0	unc-15(e1214) vs unc-15(e1214); hsp-12.6	p=0.1803
		50	14.2857				99.2	87.5	35.6	53.5				11.0307	11.6945	1.60755	1.50273	unc-54(G387R) vs unc-54(G387R);hsp-12.6	p<.0001			87	103	5	57					n	5	5	5	5			6.8156	6.38571	0.362929	1.33348				410.849	714.576	1.688	0
		50	0				81	94.61	12.9	52	Welch's unpaired t-test			13.5312	13.9175	0.069594	1.3862					109	106	14	41												8.12133	6.12774	0	0.910557				830.102	371.574	8.54943	3.73689
		15	0				94.2	87.2	38.3	50	unc-15(e1402) vs unc-15(e1402; hsp-12.6	p<.0001		10.1425	13.5284	0.376446	3.3727					102	88	24	39				Exp2	none	1	1	0	0.6			7.45016	8.022	1.0452	1.00021				603.596	767.783	0	0
		60	10				93.2	78.4	32.3	60				8.4807	11.5779	0	2.72275					110	85	42	46					mild	0	0	0	0.4			5.05068	8.57381	0	0.7059				717.919	411.469	0.349171	0
		50	5				103.8	81.3	29.8	68.4				10.2695	11.5725	0	2.92695					101	79	15	33					severe	0	0	1	0			8.62059	7.80819	0	0.501136				370.521	387.888	0	0
		60	5				91.8	86.2	12.5	91.3				7.56398	7.84397	0	2.39906					77	87	29	50					n	5	5	5	5			8.18691	7.14338	0.771286	1.59772					405.495	2.26663	0
		45	0				88.2	95.7	25.4	54.3				9.49752	10.7037	0.200016	1.58068					106	90	40	38												9.82512	8.73	1.1453	1.58179						1.14297	0
		20	4				82.3	73.6	43.9	57.3				8.05878	9.99103	0.15533	2.28068						86	20	43				Exp3	none	1	1	0	0.1			6.57062	7.14892	0.405707	1.19599						0	0
		40	0				83.9	80.5	23.4	69.4				8.25043	9.59608	0.45976	1.68547							41	44					mild	0	0	0.1	0.8			6.74129	7.00926	0.152864	1.41776						0	0
							98.6	74.1	51.3	43.5				8.42275	5.95618	0.674224	1.08806							35	48					severe	0	0	0.9	0.1			6.33493	6.80301	1.78882	1.28496
							83.1	77.6	40.1	46				5.5122	8.05734	2.20594	2.58519							38	46					n	10	10	10	10			7.70019	6.44071	1.61328	0.734629
							78.3	84.9	26.6	62.8				7.06532	9.5327	0	2.44865							26	32												6.91036	4.80496	1.22784	1.92383
							86	97.9	58	57.8				7.61231	7.11687	1.81694	1.75785							19	41				Exp4	none	1	1	0	0.3			7.22622	9.09132	0.334771	0.764757
							73.9	81.9	19.3	50.8				8.33417	9.46585	0.621853	1.69197							19	38					mild	0	0	0.2	0.3			7.44747	6.74236	0.728629	0.819814
							62.8	87.4	17.4	68.1				9.0175	8.77932	0.196209	2.06202							35	42					severe	0	0	0.8	0.4			4.98225	7.09851	1.05985	2.16873
							76.8	100.4	25.1	72.5				7.29387	8.38037	1.44381	2.35225							50	41					n	10	10	10	10			7.21284	6.5056	0.3878	1.19739
							95.4	73.6	23.2	56.2				7.67954	6.6778	1.40155	0.648999							33	43												6.12414		0.297814	1.9863
							70.9	85	45.3	30.6					8.28544	1.54132	2.5562							32	57				Exp5	none	1	1	0	0					0.355679	0.777307
							80.1	102	38.9	46.4					8.95389	0.315416	3.13361							47	41					mild	0	0	0	0.833333					0.193157	0.806457
							92.3	89.5	37.9	35.6					11.338	0	2.44082							23	49					severe	0	0	1	0.166667					0.182107	0.825914
							84.7	69.5	33.3	33.6						0	1.90491							54	31					n	10	10	10	10					0	2.19748
							75	87.3	35.8	64.2						0	1.24708							17	24														0	1.3247
							72.1	73.9	26.6	49.9						0	1.10935							41	29				Exp6	none	1	1	0	0.2					0	1.39401
							69.1	84.2	26.6	76.4						0.504254	1.08795							40	35					mild	0	0	0.2	0.6					0	0.899843
							105.9	88.8	47.2	47.2						1.26208	1.34741							43	35					severe	0	0	0.8	0.2					0.0958286	1.55211
							86.7	84.1	46	51.3						1.31358	0.257146								47					n	37	13	22	6					0.401186	1.69516
							86.7	92.5	25.2	54.2						0.334305	0.271767								33														0.445671	0.462471
							98.6	90.1	47.9	54.2						0.198191	0.918808								47						pooled raw counts								0.322143	0.689036
							95.9	60.4	47.9	61.6						0.201425	2.2405								26							unc-22(mut)	unc-22(mut); hsp-12.6						0.97575	0.305143
							82.6	96.9	50.9	50.7						0	1.73058								38						none	0	11						1.86524	1.01122
							91	98.4		59.7						1.28747	1.62362								44						mild	6	27						0.181829	1.33346
							102.8			65.1						0.828551	1.14148								28						severe	56	8						0	0.56705
										63.5						0															total	62	46						0.784286	1.07442
										57.2						0.606468																Chi-Square Test, Fisher's exact test							0.58645
																																	p=<.0001						0.356471	1.86308
																																							0.340507	1.66473
																																							0.389407	2.76519
																																							0.862779	1.6195
																																							2.13115	1.60384
																																							0.779079	0.771507
																																							0	1.97127
																																							0.988914	1.11231
																																							0.369207	2.00919
																																							0	1.46359
																																							0	1.50944
																																							0	0.509886
																																							0.563086	1.14482
																																							1.34691	1.10585
																																							0.509379	0.743329
																																							0.227321	0.588875
																																							0.105464	1.23195
																																							0.233079	1.75771
																																							1.38422	0.771767
																																							1.54621	0.420103
																																							0.0628571	1.2996
																																							1.90769	2.06531
																																							2.39902	1.24595
																																							0.275372	0.662961
																																							0.227492	0.268097
																																							0.916834

### Sheet: Sup. Fig 2
		paramyosin(ts), 20C							paramyosin(ts), 22C							HSP-12.6, 20C
		fractions of unhatched embryos, per plate							develoment score, fraction of stages of animals, per experiment							develoment score, fractions of stages of animals, per experiment
		WT	hsp-12.6	unc-15(e1402)	unc-15(e1402); hsp-12.6						WT	hsp-12.6	unc-15(e1402)	unc-15(e1402); hsp-12.6				WT	hsp-12.6
		0.02	0.02	0.05	0				Exp1	rep. adult	1	0.97	0.16	0.56		Exp1	rep. adult	0.937	0
		0	0	0.14	0	Welch's unpaired t-test				yAD	0	0.01	0.33	0.26			yAD	0.063	0.814
		0	0.02	0.2	0.04	unc-15(e1402) vs unc-15(e1402; hsp-12.6	p=0.0149			mL4	0	0.01	0.14	0.05			mL4	0	0.186
				0.16	0.08					<mL4	0	0.02	0.37	0.13			<mL4	0	0
				0.1	0.04					n	113	126	118	128			n	63	70
									Exp2
										rep. adult	0.99	0.92	0.33	0.5		Exp2	rep. adult	0.989	0.01
										yAD	0	0.02	0.31	0.25			yAD	0.011	0.845
										mL4	0	0	0.07	0.03			mL4	0	0.144
										<mL4	0.01	0.01	0.28	0.22			<mL4	0	0
									Exp3	n	134	128	102	96			n	92	99
										rep. adult	1	0.93	0.13	0.06		Exp3	rep. adult	0.99	0.02
										yAD	0	0.02	0.1	0.07			yAD	0.01	0.812
										mL4	0	0.01	0.29	0.16			mL4	0	0.168
									Exp4	<mL4	0	0.04	0.49	0.71			<mL4	0	0
										n	121	127	72	68			n	98	101
										rep. adult		0.95	0.2	0.66		pooled raw counts
										yAD		0.03	0.05	0.13			N2	hsp-12.6
									Exp5	mL4		0	0.55	0.08		rep. adult	247	3
										<mL4		0.02	0.2	0.12		yAD	6	221
										n		128	40	113		mL4	0	44
																<mL4	0	2
										rep. adult			0.29	0.51		Total	253	270
										yAD			0.46	0.25
										mL4			0.06	0.05		Chi-Square Test, Fisher's exact test
										<mL4			0.18	0.2				p<.0001
										n			82	65
											pooled raw counts
												unc-15(1402)	unc-15(1402); HSP-12.6
											rep. adult	122	276
											yAD	162	99
											mL4	34	27
											<mL4	96	68
											Total	414	470
											Chi-Square Test, Fisher's exact test
												p=<.0001

### Sheet: Fig 4
	FRAP assay
	two scans taken pre-bleach					relative intensity
	60 scans total (one every 10 sec.)				scans	GFP	mCh	GFP	mCh	GFP	mCh	GFP	mCh
					1	1	1	1	1	1	1	1	1
	relative intensity calculated as:				2	1.02584	1.00501	0.93261	0.99201	1.00658	0.998385	1.00744	1.00475
	(ref(pre)/ref(t))*(frap(t)/frap(pre))				3	0.0373088	0.0724897	0.0429285	0.0651507	0.0429001	0.0894809	0.0272556	0.0257196
					4	0.0634909	0.120913	0.059679	0.120734	0.0679644	0.139051	0.0370517	0.0384433
	ref: reference ROI placed in the same cells				5	0.0719396	0.141099	0.063272	0.158304	0.0750118	0.166147	0.0380132	0.0460486
	frap: bleach ROI				6	0.0751361	0.17575	0.0713906	0.185755	0.0787379	0.181983	0.0407785	0.054362
					7	0.0802793	0.200994	0.0706449	0.201139	0.0832952	0.212263	0.0413739	0.0599584
					8	0.08152	0.213891	0.0715088	0.230158	0.0861667	0.231451	0.0434599	0.0675747
					9	0.0854497	0.247471	0.0806259	0.252683	0.0895801	0.251316	0.0436014	0.0740345
					10	0.080693	0.280713	0.0749656	0.264865	0.0919218	0.265399	0.0440516	0.0791847
					11	0.0806702	0.292934	0.0787009	0.294222	0.092784	0.293784	0.0463944	0.0873472
					12	0.0850348	0.382775	0.0799218	0.304257	0.0949799	0.309421	0.0447699	0.0929764
					13	0.0831334	0.41492	0.0824213	0.324711	0.0942792	0.339008	0.0454987	0.0968249
					14	0.0862213	0.369769	0.0827651	0.346167	0.0959147	0.336399	0.0459188	0.102311
					15	0.0878927	0.385226	0.0834301	0.365942	0.0973192	0.372097	0.0495116	0.109953
					16	0.0969093	0.415957	0.0877582	0.378665	0.097878	0.384755	0.0485136	0.115206
					17	0.0921066	0.439788	0.0848814	0.394405	0.102923	0.398811	0.0478747	0.12307
					18	0.0924658	0.448555	0.0858947	0.4177	0.0989181	0.413121	0.0480828	0.128073
					19	0.0916346	0.47518	0.0866217	0.426406			0.0482372	0.132744
					20	0.0955007	0.49091	0.0917987	0.426608			0.0514947	0.140325
					21	0.092551	0.492133	0.0884484	0.440007			0.0500101	0.142675
					22	0.107795	0.53038	0.0873426	0.48011			0.0519561	0.149993
					23	0.105016	0.531394	0.0978677	0.485315			0.0498828	0.156811
					24	0.102556	0.506853	0.0915912	0.479416			0.0504371	0.16032
					25	0.0966372	0.556375	0.0893846	0.49033			0.0515704	0.165507
					26	0.104035	0.584206	0.0924509	0.509926			0.0509878	0.175419
					27	0.102323	0.601339	0.0951984	0.511404			0.0527109	0.172913
					28	0.108302	0.609886	0.0912729	0.540531			0.0521911	0.182448
					29	0.108662	0.616459	0.0996702	0.539822			0.0506762	0.185037
					30	0.103653	0.610849	0.0938107	0.548419			0.0541582	0.19442
					31	0.100474	0.643626	0.0925053	0.571927			0.0544013	0.196638
					32	0.118103	0.643088	0.0977405	0.572651			0.0552918	0.200887
					33	0.115862	0.671015	0.0957372	0.576884			0.0560922	0.209126
					34	0.105488	0.690714					0.0570558	0.212123
					35	0.122637	0.692615					0.0572113	0.21495
					36	0.112141	0.717757					0.0558456	0.221386
					37	0.109628	0.680827					0.0582135	0.228044
					38	0.110508	0.686882					0.0584742	0.231345
					39	0.109897	0.722058					0.0576604	0.237225
					40	0.106244	0.732307					0.0584493	0.235891
					41	0.122625	0.740453					0.0564617	0.245996
					42	0.122508	0.724714					0.0591439	0.249941
					43	0.112215	0.783458					0.0581591	0.261514
					44	0.11547	0.745728					0.0590139	0.261079
					45	0.118722	0.784844					0.0591641	0.268143
					46	0.119599	0.766183					0.0588145	0.269767
					47	0.124115	0.804738					0.0601348	0.272877
					48	0.1274	0.774447					0.0616937	0.277855
					49	0.127061	0.7997					0.0612611	0.284041
					50	0.123757	0.807389					0.0636105	0.28816
					51	0.119688	0.816681					0.0640817	0.295236
					52	0.127271	0.799284					0.0617215	0.300892
					53	0.124422	0.80993					0.0637172	0.295033
					54	0.127123	0.814415					0.0655893	0.312229
					55	0.123377	0.818934					0.0637619	0.317205
					56	0.128742	0.852892					0.0663492	0.323395
					57	0.12692	0.839863					0.0678848	0.324843
					58	0.126434	0.84783					0.0648487	0.333104
					59	0.133195	0.846441					0.0656562	0.334738
					60	0.144783	0.844403					0.0663299	0.338278
